# Global analysis of methionine oxidation provides a census of folding stabilities for the human proteome

**DOI:** 10.1101/467290

**Authors:** Ethan J. Walker, John Q. Bettinger, Kevin A. Welle, Jennifer R. Hryhorenko, Sina Ghaemmaghami

## Abstract

The stability of proteins influences their tendency to aggregate, undergo degradation or become modified in cells. Despite their significance to understanding protein folding and function, quantitative analyses of thermodynamic stabilities have been mostly limited to soluble proteins in purified systems. We have used a highly multiplexed proteomics approach, based on analyses of methionine oxidation rates, to quantify stabilities of ~10,000 unique regions within ~3,000 proteins in human cell extracts. The data identify lysosomal and extracellular proteins as the most stable ontological subsets of the proteome. We show that the stability of proteins impacts their tendency to become oxidized and is globally altered by the osmolyte trimethylamine N-oxide (TMAO). We also show that most proteins designated as intrinsically disordered retain their unfolded structure in the complex environment of the cell. Together, the data provide a census of the stability of the human proteome and validate a methodology for global quantitation of folding thermodynamics.

**SIGNIFICANCE STATEMENT:** Most natural proteins fold into a native folded conformation stabilized by non-covalent interactions. The free energy difference between the folded and unfolded conformations of a protein (‘thermodynamic folding stability’) establishes the fraction of its population that is in a folded conformation at equilibrium. Here, we used a mass spectrometry-based approach to measure the stabilities of ~10,000 unique domains within ~3,000 proteins in human cell extracts. Our data provide a global census of the magnitudes of folding stabilities within the human proteome and identifies specific subsets of the proteome that are enriched in stable and unstable domains. We also show that the stability of proteins impacts their tendency to become oxidized and is globally altered by the chemical chaperone trimethylamine N-oxide (TMAO).
