## Supplemental Table 2 for "Global analysis of methionine oxidation provides a census of folding stabilities for the human proteome"

### Sheet: Experiment Descriptions
Experiment Number	TMAO	Biological Replicate	Technical Replicate	TMT Set	Reporter Ion 0	Reporter Ion 1	Reporter Ion 2	Reporter Ion 3	Reporter Ion 4	Reporter Ion 5	Reporter Ion 6	Reporter Ion 7	Reporter Ion 8	Reporter Ion 9
1	-	1	1	1	0 (-)	0 (+)	0.125 (+)	0.5 (+)	0.875 (+)	1.25 (+)	1.625 (+)	2 (+)	2.375 (+)	2.75 (+)
2	-	1	1	2	0 (-)	0 (+)	0.25 (+)	.625 (+)	1 (+)	1.375 (+)	1.75 (+)	2.125 (+)	2.5 (+)	2.875 (+)
3	-	1	1	3	0 (-)	3 (+)	2.625 (+)	2.25 (+)	1.875 (+)	1.5 (+)	1.125 (+)	.75 (+)	.375 (+)	0 (+)
4	-	1	2	1	0 (-)	0 (+)	0.125 (+)	0.5 (+)	0.875 (+)	1.25 (+)	1.625 (+)	2 (+)	2.375 (+)	2.75 (+)
5	-	1	2	2	0 (-)	0 (+)	0.25 (+)	.625 (+)	1 (+)	1.375 (+)	1.75 (+)	2.125 (+)	2.5 (+)	2.875 (+)
6	-	1	2	3	0 (-)	3 (+)	2.625 (+)	2.25 (+)	1.875 (+)	1.5 (+)	1.125 (+)	.75 (+)	.375 (+)	0 (+)
7	-	1	3	1	0 (-)	0 (+)	0.125 (+)	0.5 (+)	0.875 (+)	1.25 (+)	1.625 (+)	2 (+)	2.375 (+)	2.75 (+)
8	-	1	3	2	0 (-)	0 (+)	0.25 (+)	.625 (+)	1 (+)	1.375 (+)	1.75 (+)	2.125 (+)	2.5 (+)	2.875 (+)
9	-	1	3	3	0 (-)	0 (+)	.375 (+)	.75 (+)	1.125 (+)	1.5 (+)	1.875 (+)	2.25 (+)	2.625 (+)	3 (+)
10	-	2	1	1	0 (-)	0 (+)	.136 (+)	.544 (+)	.952 (+)	1.36 (+)	1.768 (+)	2.176 (+)	2.584 (+)	3 (+)
11	-	2	1	2	0 (-)	0 (+)	.272 (+)	.680 (+)	1.088 (+)	1.496 (+)	1.904 (+)	2.312 (+)	2.72 (+)	3 (+)
12	-	2	1	3	0 (-)	0 (+)	.408 (+)	.816 (+)	1.224 (+)	1.632 (+)	2.04 (+)	2.448 (+)	2.856 (+)	3 (+)
13	-	2	2	1	0 (-)	0 (+)	.136 (+)	.544 (+)	.952 (+)	1.36 (+)	1.768 (+)	2.176 (+)	2.584 (+)	3 (+)
14	-	2	2	2	0 (-)	0 (+)	.272 (+)	.680 (+)	1.088 (+)	1.496 (+)	1.904 (+)	2.312 (+)	2.72 (+)	3 (+)
15	-	2	2	3	0 (-)	0 (+)	.408 (+)	.816 (+)	1.224 (+)	1.632 (+)	2.04 (+)	2.448 (+)	2.856 (+)	3 (+)
16	+	1	1	1	0 (-)	0 (+)	0.125 (+)	0.5 (+)	0.875 (+)	1.25 (+)	1.625 (+)	2 (+)	2.375 (+)	2.75 (+)
17	+	1	1	2	0 (-)	0 (+)	0.25 (+)	.625 (+)	1 (+)	1.375 (+)	1.75 (+)	2.125 (+)	2.5 (+)	2.875 (+)
18	+	1	1	3	3 (+)	2.625 (+)	2.25 (+)	1.875 (+)	1.5 (+)	1.125 (+)	.75 (+)	.375 (+)	0 (+)	0 (-)
19	+	1	2	1	0 (-)	0 (+)	0.125 (+)	0.5 (+)	0.875 (+)	1.25 (+)	1.625 (+)	2 (+)	2.375 (+)	2.75 (+)
20	+	1	2	2	0 (-)	0 (+)	0.25 (+)	.625 (+)	1 (+)	1.375 (+)	1.75 (+)	2.125 (+)	2.5 (+)	2.875 (+)
21	+	1	2	3	3 (+)	2.625 (+)	2.25 (+)	1.875 (+)	1.5 (+)	1.125 (+)	.75 (+)	.375 (+)	0 (+)	0 (-)
