## Supplemental Table 6 for "Global analysis of methionine oxidation provides a census of folding stabilities for the human proteome"

### Sheet: Description and Legend
Description
Gene ontology (GO) enrichment analyses for measured protein folding paramaters. GO categories with statistically significant differences (high or low) in their distribution of each parameter are listed
Legend
P-value	P-value using the Mann-Whitney test of the difference between the GO category and the entire measured dataset
Median (parameter)	The median value of the parameter for sequences mapped to the GO category
GO Accession	GO Accession
GO Name	GO Name
# Peptides	Number of peptides mapped to the GO category

### Sheet: Baseline Oxidation
Low Baseline Oxidation						High Baseline Oxidation
P-value	Median Baseline Oxidation	GO Accession	GO Name	# Peptides		P-value	Median Baseline Oxidation	GO Accession	GO Name	# Peptides
1.32131e-22	0.46116	GO:0055114	oxidation-reduction process	796		1.6398e-12	0.883333	GO:0008017	microtubule binding	451
1.37216e-21	0.507097	GO:0044281	small molecule metabolic process	1508		8.61378e-12	0.853703	GO:0000226	microtubule cytoskeleton organization	589
2.44673e-20	0.475281	GO:0006082	organic acid metabolic process	997		2.1561e-11	0.87478	GO:0015631	tubulin binding	531
1.24649e-18	0.473118	GO:0043436	oxoacid metabolic process	913		3.6247e-11	0.838853	GO:0007017	microtubule-based process	829
2.09558e-18	0.475006	GO:0019752	carboxylic acid metabolic process	911		8.14701e-10	0.781344	GO:1902589	single-organism organelle organization	1711
3.36607e-18	0.423939	GO:0006091	generation of precursor metabolites and energy	385		8.88918e-10	0.95033	GO:0032982	myosin filament	98
3.43335e-18	0.561859	GO:0044710	single-organism metabolic process	2661		3.37846e-09	0.92099	GO:0030010	establishment of cell polarity	250
8.33438e-18	0.399621	GO:0044282	small molecule catabolic process	325		4.50784e-09	0.947031	GO:0097513	myosin II filament	96
4.9093e-17	0.4359	GO:0005975	carbohydrate metabolic process	463		7.35657e-09	0.928719	GO:0070486	leukocyte aggregation	205
1.4089e-16	0.494926	GO:0044712	single-organism catabolic process	717		7.43922e-09	0.935179	GO:0042110	T cell activation	195
2.02813e-16	0.425535	GO:0044723	single-organism carbohydrate metabolic process	406		7.43922e-09	0.935179	GO:0070489	T cell aggregation	195
4.81601e-15	0.467904	GO:0016491	oxidoreductase activity	543		1.26813e-08	0.934099	GO:0071593	lymphocyte aggregation	200
7.21732e-15	0.397387	GO:0044283	small molecule biosynthetic process	413		1.61294e-08	0.768007	GO:0005856	cytoskeleton	2594
1.5793e-14	0.504094	GO:0044711	single-organism biosynthetic process	881		1.77877e-08	0.753426	GO:0043228	non-membrane-bounded organelle	3966
6.08981e-14	0.425535	GO:0032787	monocarboxylic acid metabolic process	406		1.77877e-08	0.753426	GO:0043232	intracellular non-membrane-bounded organelle	3966
2.57023e-13	0.559471	GO:1901564	organonitrogen compound metabolic process	1899		2.14435e-08	0.961517	GO:0001931	uropod	94
2.76964e-13	0.282594	GO:0016051	carbohydrate biosynthetic process	174		2.14435e-08	0.961517	GO:0031254	cell trailing edge	94
3.36243e-13	0.238574	GO:0046364	monosaccharide biosynthetic process	117		2.35309e-08	0.938408	GO:0016460	myosin II complex	110
5.35626e-13	0.414937	GO:0005996	monosaccharide metabolic process	270		2.68307e-08	0.763822	GO:0006996	organelle organization	2793
7.48071e-13	0.601303	GO:0003824	catalytic activity	4316		3.25622e-08	0.922382	GO:0032155	cell division site part	168
1.03378e-12	0.49546	GO:0055086	nucleobase-containing small molecule metabolic process	669		5.46043e-08	0.855242	GO:0045111	intermediate filament cytoskeleton	229
1.06844e-12	0.5774	GO:0009056	catabolic process	1799		5.56729e-08	0.922382	GO:0032154	cleavage furrow	164
1.10498e-12	0.467372	GO:0051186	cofactor metabolic process	497		5.56729e-08	0.922382	GO:0097610	cell surface furrow	164
1.38091e-12	0.42289	GO:0048037	cofactor binding	343		6.83648e-08	0.77864	GO:0007010	cytoskeleton organization	1492
2.86555e-12	0.577824	GO:1901575	organic substance catabolic process	1756		7.93796e-08	0.88001	GO:0007163	establishment or maintenance of cell polarity	384
3.93062e-12	0.39826	GO:0016052	carbohydrate catabolic process	210		8.35418e-08	0.964374	GO:1990752	microtubule end	77
4.08878e-12	0.397387	GO:0044724	single-organism carbohydrate catabolic process	201		1.0794e-07	0.910938	GO:0032153	cell division site	180
4.2776e-12	0.416516	GO:0019318	hexose metabolic process	241		1.09243e-07	0.871296	GO:0005819	spindle	392
7.61465e-12	0.518573	GO:0019637	organophosphate metabolic process	805		1.22899e-07	0.862901	GO:0005882	intermediate filament	190
1.09028e-11	0.494926	GO:0006753	nucleoside phosphate metabolic process	617		1.36673e-07	0.947562	GO:0070938	contractile ring	77
1.12598e-11	0.423939	GO:0072524	pyridine-containing compound metabolic process	275		1.50082e-07	0.930325	GO:0031532	actin cytoskeleton reorganization	154
1.79408e-11	0.186311	GO:0019319	hexose biosynthetic process	83		1.54033e-07	0.928719	GO:0031594	neuromuscular junction	129
1.84254e-11	0.421631	GO:0006733	oxidoreduction coenzyme metabolic process	250		2.23684e-07	0.884317	GO:0050900	leukocyte migration	219
1.84254e-11	0.421631	GO:0019362	pyridine nucleotide metabolic process	250		2.86588e-07	0.962162	GO:0035371	microtubule plus-end	74
1.84254e-11	0.421631	GO:0046496	nicotinamide nucleotide metabolic process	250		3.16524e-07	0.905804	GO:0046649	lymphocyte activation	247
2.55817e-11	0.494926	GO:0009117	nucleotide metabolic process	613		3.71816e-07	0.95033	GO:0043495	protein anchor	72
4.59227e-11	0.535714	GO:1901135	carbohydrate derivative metabolic process	871		3.87969e-07	0.870515	GO:0008360	regulation of cell shape	270
7.21769e-11	0.151998	GO:0006094	gluconeogenesis	79		5.0672e-07	0.839777	GO:0007018	microtubule-based movement	536
7.49758e-11	0.466906	GO:0006732	coenzyme metabolic process	425		5.2697e-07	0.788174	GO:0015630	microtubule cytoskeleton	1331
9.24834e-11	0.382472	GO:0016054	organic acid catabolic process	163		5.34392e-07	0.886341	GO:0007159	leukocyte cell-cell adhesion	236
1.03941e-10	0.577567	GO:0044248	cellular catabolic process	1590		5.53547e-07	0.95033	GO:0001767	establishment of lymphocyte polarity	66
3.14545e-10	0.399134	GO:0015980	energy derivation by oxidation of organic compounds	189		5.53547e-07	0.95033	GO:0001768	establishment of T cell polarity	66
3.49901e-10	0.378164	GO:0016757	transferase activity, transferring glycosyl groups	170		5.53547e-07	0.95033	GO:0005826	actomyosin contractile ring	66
4.7773e-10	0.430949	GO:0050662	coenzyme binding	243		5.53547e-07	0.95033	GO:0032796	uropod organization	66
1.1715e-09	0.464295	GO:1901565	organonitrogen compound catabolic process	304		5.53547e-07	0.95033	GO:0051295	establishment of meiotic spindle localization	66
1.55586e-09	0.564481	GO:0005739	mitochondrion	969		5.53547e-07	0.95033	GO:1903918	regulation of actin filament severing	66
2.06333e-09	0.423939	GO:0006006	glucose metabolic process	195		5.53547e-07	0.95033	GO:1903919	negative regulation of actin filament severing	66
2.90769e-09	0.494028	GO:0008233	peptidase activity	472		5.68758e-07	0.916072	GO:0030048	actin filament-based movement	197
4.06531e-09	0.495782	GO:0070011	peptidase activity, acting on L-amino acid peptides	468		6.05251e-07	0.828645	GO:0022604	regulation of cell morphogenesis	592
1.33508e-08	0.413966	GO:0044262	cellular carbohydrate metabolic process	165		6.17216e-07	0.771094	GO:0044430	cytoskeletal part	1942
2.00969e-08	0.225908	GO:0042180	cellular ketone metabolic process	35
2.46909e-08	0.365809	GO:0019320	hexose catabolic process	131
3.07783e-08	0.383512	GO:0006081	cellular aldehyde metabolic process	96
3.34535e-08	0.414244	GO:0006090	pyruvate metabolic process	161
4.02077e-08	0.355822	GO:0016758	transferase activity, transferring hexosyl groups	129
4.10067e-08	0.381598	GO:0046365	monosaccharide catabolic process	134
4.11267e-08	0.525215	GO:1901137	carbohydrate derivative biosynthetic process	458
4.51538e-08	0.404218	GO:1901605	alpha-amino acid metabolic process	264
5.22164e-08	0.386524	GO:0046395	carboxylic acid catabolic process	139
5.53979e-08	0.285156	GO:0004177	aminopeptidase activity	101
6.4206e-08	0.497995	GO:0019693	ribose phosphate metabolic process	484
1.31014e-07	0.42289	GO:0051287	NAD binding	123
2.06892e-07	0.509024	GO:0006520	cellular amino acid metabolic process	461
2.10704e-07	0.417094	GO:0008238	exopeptidase activity	157
2.31702e-07	0.418215	GO:0046031	ADP metabolic process	129
2.74347e-07	0.409193	GO:0016614	oxidoreductase activity, acting on CH-OH group of donors	173
2.74347e-07	0.409193	GO:0016616	oxidoreductase activity, acting on the CH-OH group of donors, NAD or NADP as acceptor	173
3.04155e-07	0.405676	GO:0006096	glycolytic process	118
3.04155e-07	0.405676	GO:0006757	ATP generation from ADP	118
4.01426e-07	0.389247	GO:0006112	energy reserve metabolic process	104
4.72652e-07	0.414105	GO:0006165	nucleoside diphosphate phosphorylation	130
5.59062e-07	0.303475	GO:0044275	cellular carbohydrate catabolic process	61
5.86648e-07	0.414244	GO:0046939	nucleotide phosphorylation	131
7.68813e-07	0.52314	GO:0009161	ribonucleoside monophosphate metabolic process	327
7.73765e-07	0.604004	GO:0016740	transferase activity	1358
8.48444e-07	0.288755	GO:0000272	polysaccharide catabolic process	54
8.48444e-07	0.288755	GO:0005980	glycogen catabolic process	54
8.48444e-07	0.288755	GO:0009251	glucan catabolic process	54
8.48444e-07	0.288755	GO:0044247	cellular polysaccharide catabolic process	54
9.47171e-07	0.526597	GO:0009123	nucleoside monophosphate metabolic process	340

### Sheet: GdmCl.5
Low [GdmCl]1/2						High [GdmCl]1/2
P-value	Median [GdmCl]1/2	GO Accession	GO Name	# Peptides		P-value	Median [GdmCl]1/2	GO Accession	GO Name	# Peptides
2.29021e-09	0.705744	GO:0005524	ATP binding	336		5.07444e-07	1.28506	GO:0000904	cell morphogenesis involved in differentiation	104
4.70758e-09	0.707471	GO:0032559	adenyl ribonucleotide binding	341		1.95407e-06	1.28968	GO:0048812	neuron projection morphogenesis	84
6.09014e-09	0.711516	GO:0030554	adenyl nucleotide binding	349		3.65184e-06	1.31535	GO:0048729	tissue morphogenesis	70
3.94007e-08	0.72635	GO:0032553	ribonucleotide binding	402		4.71858e-06	1.48861	GO:0016049	cell growth	36
5.40655e-08	0.603505	GO:0044445	cytosolic part	104		4.71858e-06	1.48861	GO:0048588	developmental cell growth	36
5.57908e-08	0.734266	GO:0000166	nucleotide binding	490		4.71858e-06	1.48861	GO:1990138	neuron projection extension	36
5.76656e-08	0.729846	GO:0035639	purine ribonucleoside triphosphate binding	395		4.83187e-06	1.29641	GO:0030667	secretory granule membrane	58
6.48756e-08	0.72957	GO:0032555	purine ribonucleotide binding	398		5.14692e-06	1.2804	GO:0061564	axon development	63
7.7025e-08	0.731773	GO:0017076	purine nucleotide binding	406		6.92399e-06	1.83249	GO:0009067	aspartate family amino acid biosynthetic process	23
8.26702e-08	0.738078	GO:1901265	nucleoside phosphate binding	492		7.61815e-06	1.08653	GO:0007165	signal transduction	409
9.27626e-08	0.729846	GO:0001883	purine nucleoside binding	397		1.15257e-05	1.2804	GO:0007409	axonogenesis	59
9.27626e-08	0.729846	GO:0032549	ribonucleoside binding	397		2.46377e-05	1.2804	GO:0048667	cell morphogenesis involved in neuron differentiation	63
9.27626e-08	0.729846	GO:0032550	purine ribonucleoside binding	397		2.76452e-05	1.26056	GO:0040007	growth	73
1.3327e-07	0.771278	GO:0097159	organic cyclic compound binding	809		2.76452e-05	1.26056	GO:0048589	developmental growth	73
1.35541e-07	0.542819	GO:0000184	nuclear-transcribed mRNA catabolic process, nonsense-mediated decay	39		3.8503e-05	1.05366	GO:0023052	signaling	431
1.44482e-07	0.771963	GO:1901363	heterocyclic compound binding	808		3.8503e-05	1.05366	GO:0044700	single organism signaling	431
5.6006e-07	0.533639	GO:0006612	protein targeting to membrane	39		4.04121e-05	1.68391	GO:0005578	proteinaceous extracellular matrix	17
6.62404e-07	0.494518	GO:0044391	ribosomal subunit	31		4.51213e-05	1.05215	GO:0007154	cell communication	440
7.64353e-07	0.731856	GO:0001882	nucleoside binding	403		4.7165e-05	1.42073	GO:0060560	developmental growth involved in morphogenesis	40
7.98479e-07	0.494518	GO:0045047	protein targeting to ER	35		7.34028e-05	1.50659	GO:0048675	axon extension	25
7.98479e-07	0.494518	GO:0072599	establishment of protein localization to endoplasmic reticulum	35		7.41546e-05	1.25358	GO:0005839	proteasome core complex	37
1.27106e-06	0.567045	GO:0000956	nuclear-transcribed mRNA catabolic process	47		9.0331e-05	1.24654	GO:1901565	organonitrogen compound catabolic process	70
1.27106e-06	0.567045	GO:0006402	mRNA catabolic process	47		9.42312e-05	1.74611	GO:0015035	protein disulfide oxidoreductase activity	12
1.54086e-06	0.514079	GO:0022626	cytosolic ribosome	32		0.00010006	1.18062	GO:0005911	cell-cell junction	84
1.5891e-06	0.546414	GO:0070972	protein localization to endoplasmic reticulum	40		0.000103017	1.6133	GO:0044420	extracellular matrix component	16
2.34163e-06	0.586694	GO:0006401	RNA catabolic process	50		0.000103664	1.32763	GO:0015036	disulfide oxidoreductase activity	26
2.94255e-06	0.741321	GO:0097367	carbohydrate derivative binding	439		0.000115492	1.15706	GO:0003779	actin binding	161
3.01493e-06	0.74655	GO:0010467	gene expression	294		0.000138302	1.55697	GO:0051213	dioxygenase activity	22
5.37869e-06	0.494518	GO:0015934	large ribosomal subunit	21		0.000150247	1.46889	GO:0005913	cell-cell adherens junction	34
5.37869e-06	0.494518	GO:0022625	cytosolic large ribosomal subunit	21		0.000178727	1.24189	GO:0004298	threonine-type endopeptidase activity	36
6.39285e-06	0.533639	GO:0003735	structural constituent of ribosome	29		0.000178727	1.24189	GO:0010499	proteasomal ubiquitin-independent protein catabolic process	36
8.08224e-06	0.672473	GO:0016071	mRNA metabolic process	95		0.000178727	1.24189	GO:0070003	threonine-type peptidase activity	36
9.22439e-06	0.533639	GO:0006613	cotranslational protein targeting to membrane	31		0.000179217	1.69838	GO:0005201	extracellular matrix structural constituent	14
9.22439e-06	0.533639	GO:0006614	SRP-dependent cotranslational protein targeting to membrane	31		0.000179217	1.69838	GO:0005581	collagen trimer	14
9.64802e-06	0.60747	GO:0006413	translational initiation	71		0.000179217	1.69838	GO:0030020	extracellular matrix structural constituent conferring tensile strength	14
1.11497e-05	0.682977	GO:0006412	translation	142		0.000190707	1.55091	GO:0043202	lysosomal lumen	19
1.23825e-05	0.614995	GO:0015980	energy derivation by oxidation of organic compounds	56		0.000193523	2.14596	GO:0008475	procollagen-lysine 5-dioxygenase activity	10
1.48797e-05	0.71031	GO:0009150	purine ribonucleotide metabolic process	122		0.000193523	2.14596	GO:0033823	procollagen glucosyltransferase activity	10
2.77824e-05	0.739766	GO:0016070	RNA metabolic process	228		0.000193523	2.14596	GO:0046946	hydroxylysine metabolic process	10
2.94551e-05	0.311165	GO:0009295	nucleoid	12		0.000193523	2.14596	GO:0046947	hydroxylysine biosynthetic process	10
2.94551e-05	0.311165	GO:0042645	mitochondrial nucleoid	12		0.000193523	2.14596	GO:0070815	peptidyl-lysine 5-dioxygenase activity	10
3.80564e-05	0.568409	GO:0016835	carbon-oxygen lyase activity	35		0.000258588	1.26968	GO:0030016	myofibril	65
4.34454e-05	0.689877	GO:0043043	peptide biosynthetic process	150		0.000258588	1.26968	GO:0043292	contractile fiber	65
4.39835e-05	0.684485	GO:0033365	protein localization to organelle	137		0.000261674	1.09342	GO:0007166	cell surface receptor signaling pathway	234
4.57744e-05	0.793619	GO:0006139	nucleobase-containing compound metabolic process	476		0.000294701	1.65804	GO:0016705	oxidoreductase activity, acting on paired donors, with incorporation or reduction of molecular oxygen	20
5.68071e-05	0.731741	GO:0009259	ribonucleotide metabolic process	129		0.000350502	1.42457	GO:0008652	cellular amino acid biosynthetic process	43
0.00012346	0.507275	GO:0006637	acyl-CoA metabolic process	19		0.00035293	1.80175	GO:0004713	protein tyrosine kinase activity	9
0.00012346	0.507275	GO:0035383	thioester metabolic process	19		0.000369944	1.73321	GO:0050660	flavin adenine dinucleotide binding	17
0.000126768	0.780652	GO:0036094	small molecule binding	531		0.000388033	1.30734	GO:0046527	glucosyltransferase activity	17
0.000136165	0.731804	GO:0009126	purine nucleoside monophosphate metabolic process	105		0.000404244	1.70856	GO:0001704	formation of primary germ layer	18
0.000136165	0.731804	GO:0009167	purine ribonucleoside monophosphate metabolic process	105		0.000418595	1.02878	GO:0046903	secretion	362
0.000137078	0.726296	GO:0006163	purine nucleotide metabolic process	128		0.000455659	1.68439	GO:0009897	external side of plasma membrane	20
0.00015184	0.688019	GO:0042623	ATPase activity, coupled	83		0.000477346	1.26587	GO:0044449	contractile fiber part	64
0.000168906	0.783516	GO:0003723	RNA binding	459		0.000510833	1.71286	GO:0003414	chondrocyte morphogenesis involved in endochondral bone morphogenesis	11
0.000174687	0.701711	GO:0043604	amide biosynthetic process	157		0.000510833	1.71286	GO:0003416	endochondral bone growth	11
0.000228282	0.758277	GO:0019693	ribose phosphate metabolic process	154		0.000510833	1.71286	GO:0003417	growth plate cartilage development	11
0.000231956	0.791514	GO:0003676	nucleic acid binding	508		0.000510833	1.71286	GO:0003418	growth plate cartilage chondrocyte differentiation	11
0.000234902	0.627642	GO:0006112	energy reserve metabolic process	27		0.000510833	1.71286	GO:0003422	growth plate cartilage morphogenesis	11
0.00024004	0.432777	GO:0007126	meiotic nuclear division	10		0.000510833	1.71286	GO:0003429	growth plate cartilage chondrocyte morphogenesis	11
0.000252398	0.816673	GO:0046483	heterocycle metabolic process	497		0.000510833	1.71286	GO:0060536	cartilage morphogenesis	11
0.000310778	0.664169	GO:0005840	ribosome	50		0.000510833	1.71286	GO:0090171	chondrocyte morphogenesis	11
0.000319267	0.791603	GO:0044271	cellular nitrogen compound biosynthetic process	364		0.000510833	1.71286	GO:0098868	bone growth	11
0.000338532	0.442455	GO:1903297	regulation of hypoxia-induced intrinsic apoptotic signaling pathway	9		0.000521634	1.21107	GO:0002576	platelet degranulation	47
0.000338532	0.442455	GO:1903298	negative regulation of hypoxia-induced intrinsic apoptotic signaling pathway	9		0.00053506	1.78625	GO:0030032	lamellipodium assembly	14
0.000346411	0.758277	GO:0019637	organophosphate metabolic process	226		0.00053506	1.78625	GO:0097581	lamellipodium organization	14
0.000350708	0.47222	GO:0030308	negative regulation of cell growth	16		0.00056824	1.20291	GO:0034329	cell junction assembly	62
0.000352826	0.744898	GO:0072521	purine-containing compound metabolic process	136		0.00056824	1.20291	GO:0034330	cell junction organization	62
0.000361742	0.726871	GO:0043603	cellular amide metabolic process	204		0.000586122	1.85472	GO:0030122	AP-2 adaptor complex	11
0.000390102	0.617912	GO:0051287	NAD binding	46		0.000586122	1.85472	GO:0030128	clathrin coat of endocytic vesicle	11
0.000467109	0.497004	GO:0008184	glycogen phosphorylase activity	10		0.000663032	1.44306	GO:0031674	I band	26
0.000467109	0.497004	GO:0102250	NA	10		0.000678866	1.30113	GO:0030198	extracellular matrix organization	48
0.000467109	0.497004	GO:0102499	NA	10		0.000678866	1.30113	GO:0043062	extracellular structure organization	48
0.000473607	0.744898	GO:0009161	ribonucleoside monophosphate metabolic process	112		0.00070026	1.58737	GO:0016706	oxidoreductase activity, acting on paired donors, with incorporation or reduction of molecular oxygen, 2-oxoglutarate as one donor, and incorporation of one atom each of oxygen into both donors	19
0.000476308	0.306985	GO:0020016	ciliary pocket	6		0.000721195	2.05633	GO:0005093	Rab GDP-dissociation inhibitor activity	5
0.000476308	0.306985	GO:0020018	ciliary pocket membrane	6		0.00072422	1.58737	GO:0031418	L-ascorbic acid binding	17
0.000476308	0.306985	GO:0060170	ciliary membrane	6		0.000766254	1.86497	GO:0035615	clathrin adaptor activity	10
0.000517372	0.485327	GO:0052689	carboxylic ester hydrolase activity	22		0.000766254	1.86497	GO:0098748	endocytic adaptor activity	10
0.000541779	0.577191	GO:0044183	protein binding involved in protein folding	21		0.000777635	1.5427	GO:0030199	collagen fibril organization	23
0.000569915	0.487827	GO:0002161	aminoacyl-tRNA editing activity	9		0.000818451	2.13028	GO:0017185	peptidyl-lysine hydroxylation	11
0.000569915	0.487827	GO:0106074	NA	9		0.000853171	2.10287	GO:0004731	purine-nucleoside phosphorylase activity	5
0.000587252	0.49945	GO:0051321	meiotic cell cycle	14		0.000853171	2.10287	GO:0006738	nicotinamide riboside catabolic process	5
0.000587252	0.49945	GO:1903046	meiotic cell cycle process	14		0.000853171	2.10287	GO:0046495	nicotinamide riboside metabolic process	5
0.000589767	0.823376	GO:0006725	cellular aromatic compound metabolic process	499		0.000853171	2.10287	GO:0070637	pyridine nucleoside metabolic process	5
0.000619924	0.795737	GO:0009059	macromolecule biosynthetic process	315		0.000853171	2.10287	GO:0070638	pyridine nucleoside catabolic process	5
0.000622689	0.58207	GO:0016836	hydro-lyase activity	29		0.000853171	2.10287	GO:0072526	pyridine-containing compound catabolic process	5
0.00071157	0.415547	GO:0005743	mitochondrial inner membrane	19		0.000862108	1.35137	GO:0038127	ERBB signaling pathway	26
0.00073061	0.595485	GO:0002181	cytoplasmic translation	31		0.000864036	1.61836	GO:0034332	adherens junction organization	17
0.00075646	0.790753	GO:0090304	nucleic acid metabolic process	272		0.000874768	2.50603	GO:0042339	keratan sulfate metabolic process	4
0.000768977	0.71908	GO:0006518	peptide metabolic process	187		0.000874768	2.50603	GO:0042340	keratan sulfate catabolic process	4
0.000810928	0.426103	GO:0055038	recycling endosome membrane	19		0.000907665	1.28166	GO:0000165	MAPK cascade	35
0.000909225	0.518283	GO:0006084	acetyl-CoA metabolic process	13		0.000912929	1.58737	GO:0005506	iron ion binding	19
0.000909225	0.518283	GO:0035384	thioester biosynthetic process	13		0.000915732	2.19815	GO:0001618	virus receptor activity	11
0.000909225	0.518283	GO:0071616	acyl-CoA biosynthetic process	13		0.000918508	1.74611	GO:0015949	nucleobase-containing small molecule interconversion	14
0.000988786	0.758276	GO:1990904	ribonucleoprotein complex	153		0.000938062	1.69682	GO:0019852	L-ascorbic acid metabolic process	6
0.000993134	0.825141	GO:1901360	organic cyclic compound metabolic process	514		0.000973829	1.75018	GO:0004791	thioredoxin-disulfide reductase activity	7
						0.000973829	1.75018	GO:0098625	methylselenol reductase activity	7
						0.000973829	1.75018	GO:0098626	methylseleninic acid reductase activity	7

### Sheet: dGfolding
Low dGfolding						High dGfolding
P-value	Median dGfolding	GO Accession	GO Name	# Peptides		P-value	Median dGfolding	GO Accession	GO Name	# Peptides
0.000174733	-4.47489	GO:0043202	lysosomal lumen	19		1.95782e-05	-1.85994	GO:0044445	cytosolic part	104
0.00019389	-3.05879	GO:0046903	secretion	362		2.97452e-05	-1.15531	GO:0022626	cytosolic ribosome	32
0.000231604	-3.05815	GO:0032940	secretion by cell	353		4.84895e-05	-1.09719	GO:0044391	ribosomal subunit	31
0.000270425	-3.05815	GO:0045055	regulated exocytosis	321		4.89692e-05	-1.61862	GO:0015980	energy derivation by oxidation of organic compounds	56
0.000383727	-4.15502	GO:0031012	extracellular matrix	32		4.90123e-05	-1.3642	GO:0045047	protein targeting to ER	35
0.00055211	-3.60517	GO:0035091	phosphatidylinositol binding	49		4.90123e-05	-1.3642	GO:0072599	establishment of protein localization to endoplasmic reticulum	35
0.000575782	-3.05517	GO:0006887	exocytosis	332		5.10905e-05	-0.775122	GO:0072350	tricarboxylic acid metabolic process	19
0.000602641	-7.47513	GO:0005093	Rab GDP-dissociation inhibitor activity	5		5.50078e-05	-1.31923	GO:0000184	nuclear-transcribed mRNA catabolic process, nonsense-mediated decay	39
0.000814866	-5.1299	GO:0005578	proteinaceous extracellular matrix	17		7.11101e-05	-1.3642	GO:0006612	protein targeting to membrane	39
						0.000106119	-1.66168	GO:0016071	mRNA metabolic process	95
						0.000122883	-0.651511	GO:0007126	meiotic nuclear division	10
						0.000162213	-1.2384	GO:0006613	cotranslational protein targeting to membrane	31
						0.000162213	-1.2384	GO:0006614	SRP-dependent cotranslational protein targeting to membrane	31
						0.000174468	-2.09451	GO:0016070	RNA metabolic process	228
						0.000177303	-0.938269	GO:0019866	organelle inner membrane	23
						0.000184647	-1.46363	GO:0006401	RNA catabolic process	50
						0.000197386	-1.45835	GO:0000956	nuclear-transcribed mRNA catabolic process	47
						0.000197386	-1.45835	GO:0006402	mRNA catabolic process	47
						0.000267076	-0.899168	GO:0005743	mitochondrial inner membrane	19
						0.000356221	-1.2384	GO:0003735	structural constituent of ribosome	29
						0.000358621	-1.54006	GO:0005840	ribosome	50
						0.000458217	-1.61496	GO:0044262	cellular carbohydrate metabolic process	47
						0.000490912	-1.34227	GO:0043648	dicarboxylic acid metabolic process	34
						0.000548351	-1.51842	GO:0006112	energy reserve metabolic process	27
						0.000825609	-1.12518	GO:0048511	rhythmic process	25
						0.00085974	-0.591561	GO:0020016	ciliary pocket	6
						0.00085974	-0.591561	GO:0020018	ciliary pocket membrane	6
						0.00085974	-0.591561	GO:0060170	ciliary membrane	6
						0.000877276	-1.22745	GO:0006818	hydrogen transport	14
						0.000877276	-1.22745	GO:0015077	monovalent inorganic cation transmembrane transporter activity	14
						0.000877276	-1.22745	GO:0015992	proton transport	14
						0.000877276	-1.22745	GO:1902600	hydrogen ion transmembrane transport	14
						0.000922344	-1.50679	GO:0070972	protein localization to endoplasmic reticulum	40
						0.000977689	-1.67799	GO:0005759	mitochondrial matrix	57
